# Dietary Exposure to Purified Gliadins and Avenins: Effects on Intestinal and Immune Responses in BALB/c Mice

**DOI:** 10.64898/2026.10.08.757589

**Authors:** Michaela Šťastná, Adam Norek, Peter Makovický, Edita Jeklová, Petra Straková, Matěj Hrunka, Petr Jabandžiev, Lubomír Janda

## Abstract

Dietary cereal prolamins differ in composition and gastrointestinal processing, but their shared and protein-source-specific effects on intestinal homeostasis remain incompletely defined. BALB/c mice were fed for five weeks with diets in which 70% of total protein was supplied by vital wheat gluten, purified gliadin, or purified avenin, alongside casein-fed controls. Intestinal morphology, antigen-specific plasma immunoglobulin G and A (IgG, IgA), mucosal gene expression, and small-intestinal proteomics were analysed. No overt histopathological injury or generalised inflammatory response was detected in any group. Gliadin and avenin both increased ileal villus length; avenin additionally elicited the broadest and most frequent prolamin-specific IgG response, associated with reduced intestinal interleukin-10 expression in responding animals. Proteomic profiling revealed a shared structural-metabolic signature alongside protein-specific changes in lipid handling, junctional regulation, and epithelial immune signalling. These findings indicate that wheat-and oat-derived prolamins differentially influence intestinal homeostasis and antigen recognition even at matched dietary doses, informing their evaluation as functional food ingredients.

**Graphical abstract:** 
