## Supplementary Data B_ MS Analysis_250526_6597.xlsx for "Dietary Exposure to Purified Gliadins and Avenins: Effects on Intestinal and Immune Responses in BALB/c Mice"

### Sheet: Intro
			The samples were partially dissolved in 0.1% DDM (n-dodecyl-ß-D-maltoside; 60 min at 95°C) and subjected to reduction with DTT (dithiothreitol; 30 min at 56°C) and alkylation with IAA (iodoacetamide; 30 min at 25°C). After being proteolyzed by trypsin (4 hours at 37°C), the resulting peptides were analyzed using LC-MS/MS (liquid chromatography separation using a RSLCnano system /Thermo Fisher Sci…
			The expected proteins were detected in all samples, but always as part of a mixture with other proteins derived from maize or oats

### Sheet: GLUTEN
hit No.	protein accession	protein description	protein MASCOT score	protein MW	matched peptides	matched significant peptides	matched sequences	matched significant sequences	sequence coverage (%)
1	A0A060MZP1	High molecular weight glutenin subunit (Fragment) n=1 Tax=Triticum aestivum TaxID=4565 RepID=A0A060MZP1_WHEAT	719	86558	44	12	17	8	38.5
2	H8Y0K9	Gamma prolamin n=1 Tax=Taeniatherum caput-medusae TaxID=37687 RepID=H8Y0K9_TAECM	476	23625	12	6	2	1	17.3
3	A0A290XYV6	Gamma-gliadin (Fragment) n=1 Tax=Triticum aestivum TaxID=4565 RepID=A0A290XYV6_WHEAT	304	32195	4	4	1	1	8.3
4	U5YQV1	High molecular weight glutenin subunit By18 n=2 Tax=Triticum TaxID=4564 RepID=U5YQV1_WHEAT	286	77724	27	3	13	3	29
5	G4Y3Y0	High-molecular-weight glutenin subunit Bx7.1 n=1 Tax=Triticum aestivum TaxID=4565 RepID=G4Y3Y0_WHEAT	270	85473	22	4	10	4	35
6	S4U142	High molecular weight glutenin subunit 1Dx n=1 Tax=Triticum spelta TaxID=58933 RepID=S4U142_9POAL	243	90567	14	4	5	2	9.3
7	A0A142ESP3	High molecular weight glutenin subunit 1Bx protein n=1 Tax=Triticum dicoccoides TaxID=85692 RepID=A0A142ESP3_TRIDC	212	100498	36	4	5	4	8.1
8	D2KFG9	Prolamin n=3 Tax=Triticinae TaxID=1648030 RepID=D2KFG9_WHEAT	196	22813	7	3	2	2	18.9
9	A0A3B5YPZ7	Prolamin n=2 Tax=Triticum TaxID=4564 RepID=A0A3B5YPZ7_WHEAT	195	22991	9	2	4	1	40.9
10	I6QQ39	Globulin-3A n=2 Tax=Triticum TaxID=4564 RepID=I6QQ39_WHEAT	150	66627	18	4	13	4	24.7
11	B6UKN7	Gamma-gliadin n=1 Tax=Triticum aestivum TaxID=4565 RepID=B6UKN7_WHEAT	139	36243	5	2	2	1	11.5
12	Q4U198	Dimeric alpha-amylase inhibitor n=1 Tax=Triticum aestivum TaxID=4565 RepID=Q4U198_WHEAT	114	15578	3	0	2	0	19.1
13	A0A1S6KXP9	Alpha amylase/trypsin inhibitor (Fragment) n=1 Tax=Triticum aestivum TaxID=4565 RepID=A0A1S6KXP9_WHEAT	107	15430	2	1	2	1	24.1
14	A0A0E3Z516	Prolamin (Fragment) n=1 Tax=Triticum aestivum TaxID=4565 RepID=A0A0E3Z516_WHEAT	85	36119	1	1	1	1	12.6
15	P32032	Alpha-2-purothionin n=4 Tax=Triticinae TaxID=1648030 RepID=THN2_WHEAT	78	15403	3	1	2	1	19.9
16	A0A7D5MD06	Monomeric alpha-amylase inhibitor n=1 Tax=Triticum spelta TaxID=58933 RepID=A0A7D5MD06_9POAL	73	17229	5	0	5	0	31.1
17	A0A3B6MWJ8	Serpin domain-containing protein n=1 Tax=Triticum aestivum TaxID=4565 RepID=A0A3B6MWJ8_WHEAT	73	43158	3	1	3	1	14.3
18	A0A0D4L4B4	Puroindoline a n=1 Tax=Aegilops tauschii TaxID=37682 RepID=A0A0D4L4B4_AEGTA	64	17004	1	0	1	0	13.5
19	A0A024FR39	Protein disulfide-isomerase n=1 Tax=Triticum aestivum TaxID=4565 RepID=A0A024FR39_WHEAT	61	53988	1	0	1	0	3.9

### Sheet: GLIADIN SIGMA
hit No.	protein accession	protein description	protein MASCOT score	protein MW	matched peptides	matched significant peptides	matched sequences	matched significant sequences	sequence coverage (%)
1	H8Y0K9	Gamma prolamin n=1 Tax=Taeniatherum caput-medusae TaxID=37687 RepID=H8Y0K9_TAECM	612	23625	14	10	3	2	26.4
2	A0A060MZP1	High molecular weight glutenin subunit (Fragment) n=1 Tax=Triticum aestivum TaxID=4565 RepID=A0A060MZP1_WHEAT	504	86558	41	8	15	8	36.1
3	J7HYA4	Gamma-gliadin (Fragment) n=1 Tax=Aegilops umbellulata TaxID=4491 RepID=J7HYA4_AEGUM	320	31544	13	7	2	2	11
4	U5YQV1	High molecular weight glutenin subunit By18 n=2 Tax=Triticum TaxID=4564 RepID=U5YQV1_WHEAT	296	77724	24	6	12	3	27.6
5	G4Y3Y0	High-molecular-weight glutenin subunit Bx7.1 n=1 Tax=Triticum aestivum TaxID=4565 RepID=G4Y3Y0_WHEAT	275	85473	19	6	8	4	25.2
6	A0A4D6Q658	Gamma-gliadin n=1 Tax=Triticum aestivum TaxID=4565 RepID=A0A4D6Q658_WHEAT	263	33108	10	6	2	1	16.7
7	A0A165B8S1	High molecular weight glutenin subunit Dy10-m328SF n=1 Tax=Triticum aestivum TaxID=4565 RepID=A0A165B8S1_WHEAT	229	70046	26	3	11	2	25.9
8	A0A0K0KDM6	High molecular weight glutenin subunit 1Dy3 n=1 Tax=Triticum aestivum TaxID=4565 RepID=A0A0K0KDM6_WHEAT	163	85519	11	2	4	2	6.4
9	A0A142ESP3	High molecular weight glutenin subunit 1Bx protein n=1 Tax=Triticum dicoccoides TaxID=85692 RepID=A0A142ESP3_TRIDC	160	100498	37	5	5	3	8.1
10	A0A7H1K1V1	Alpha-amylase tetrameric inhibitor subunit CM3 n=1 Tax=Triticum aestivum TaxID=4565 RepID=A0A7H1K1V1_WHEAT	125	18921	4	1	4	1	33.9
11	A0A8R7QIR2	Beta-amylase n=1 Tax=Triticum urartu TaxID=4572 RepID=A0A8R7QIR2_TRIUA	121	59086	6	1	6	1	17.9
12	A0A3B5YPZ7	Prolamin n=2 Tax=Triticum TaxID=4564 RepID=A0A3B5YPZ7_WHEAT	96	22991	5	1	4	1	40.9
13	A0A077RSX3	Dimeric alpha amylase inhibitor n=10 Tax=Triticinae TaxID=1648030 RepID=A0A077RSX3_WHEAT	77	16910	2	0	2	0	17.8
14	A0A9R1B6U4	Prolamin n=1 Tax=Triticum turgidum subsp. durum TaxID=4567 RepID=A0A9R1B6U4_TRITD	73	37132	1	1	1	1	12.2
15	A0A3B5XV32	Cupin type-1 domain-containing protein n=2 Tax=Triticum aestivum TaxID=4565 RepID=A0A3B5XV32_WHEAT	60	64227	6	0	6	0	13.4

### Sheet: ISOLATED GLIADIN
hit No.	protein accession	protein description	protein MASCOT score	protein MW	matched peptides	matched significant peptides	matched sequences	matched significant sequences	sequence coverage (%)
1	A0A3B5XT99	Bifunctional inhibitor/plant lipid transfer protein/seed storage helical domain-containing protein n=1 Tax=Triticum aestivum TaxID=4565 RepID=A0A3B5XT99_WHEAT	300	52025	7	5	2	1	7.9
2	A0A1P8DS92	Prolamin (Fragment) n=1 Tax=Triticum spelta TaxID=58933 RepID=A0A1P8DS92_9POAL	202	36214	4	3	3	2	41
3	A0A1D6DLY4	Prolamin n=5 Tax=Triticum TaxID=4564 RepID=A0A1D6DLY4_WHEAT	198	36333	5	2	3	2	40.9
4	A0A290XYV6	Gamma-gliadin (Fragment) n=1 Tax=Triticum aestivum TaxID=4565 RepID=A0A290XYV6_WHEAT	184	32195	4	3	1	1	8.3
5	P16851	Alpha-amylase/trypsin inhibitor CM2 n=3 Tax=Triticum TaxID=4564 RepID=IAAC2_WHEAT	149	16020	8	3	5	2	53.1
6	A0A453R2G4	Bifunctional inhibitor/plant lipid transfer protein/seed storage helical domain-containing protein n=4 Tax=Triticinae TaxID=1648030 RepID=A0A453R2G4_AEGTS	141	16087	10	2	4	2	36.6
7	A0A1K0JNF2	Prolamin n=2 Tax=Triticum TaxID=4564 RepID=A0A1K0JNF2_WHEAT	134	37074	2	2	2	2	20.4
8	A0A3B6GNC7	Bifunctional inhibitor/plant lipid transfer protein/seed storage helical domain-containing protein n=11 Tax=Triticeae TaxID=147389 RepID=A0A3B6GNC7_WHEAT	134	17240	6	1	4	1	36.4
9	A0A7H1K1V1	Alpha-amylase tetrameric inhibitor subunit CM3 n=1 Tax=Triticum aestivum TaxID=4565 RepID=A0A7H1K1V1_WHEAT	131	18921	4	2	4	2	33.9
10	G4Y3Y2	High-molecular-weight glutenin subunit Bx7.3 n=1 Tax=Triticum aestivum TaxID=4565 RepID=G4Y3Y2_WHEAT	119	85383	4	2	3	1	4.9
11	Q4U198	Dimeric alpha-amylase inhibitor n=1 Tax=Triticum aestivum TaxID=4565 RepID=Q4U198_WHEAT	114	15578	4	1	3	1	28.4
12	Q0Q5D8	High-molecular-weight glutenin By8 n=3 Tax=Triticinae TaxID=1648030 RepID=Q0Q5D8_WHEAT	108	77668	5	1	5	1	13.1
13	A0A3B6JQP1	Bifunctional inhibitor/plant lipid transfer protein/seed storage helical domain-containing protein n=1 Tax=Triticum aestivum TaxID=4565 RepID=A0A3B6JQP1_WHEAT	86	16519	8	0	5	0	39.9
14	A0A7D5REC6	Monomeric alpha-amylase inhibitor n=1 Tax=Triticum aestivum TaxID=4565 RepID=A0A7D5REC6_WHEAT	67	17117	5	0	5	0	31.1
15	A0A9R0PK67	Prolamin n=1 Tax=Triticum turgidum subsp. durum TaxID=4567 RepID=A0A9R0PK67_TRITD	66	22628	1	1	1	1	8.5
16	A0A8R7K2K4	Uncharacterized protein n=1 Tax=Triticum urartu TaxID=4572 RepID=A0A8R7K2K4_TRIUA	65	87547	7	0	6	0	9.8

### Sheet: ISOLATED AVENIN
hit No.	protein accession	protein description	protein MASCOT score	protein MW	matched peptides	matched significant peptides	matched sequences	matched significant sequences	sequence coverage (%)
1	I4EP65	Prolamin n=1 Tax=Avena insularis TaxID=283872 RepID=I4EP65_9POAL	606	29562	21	11	5	4	35.2
2	Q2EPY2	Avenin n=1 Tax=Avena sativa TaxID=4498 RepID=Q2EPY2_AVESA	403	24698	14	8	4	2	32.5
3	L0L4J7	Gliadin-like avenin n=1 Tax=Avena sativa TaxID=4498 RepID=L0L4J7_AVESA	322	24941	16	7	5	2	32.1
4	Q09114	Avenin-E n=1 Tax=Avena sativa TaxID=4498 RepID=AVEE_AVESA	275	21479	12	5	4	2	35.2
5	U6A2I2	Vromindoline VIN2 n=3 Tax=Avena TaxID=4496 RepID=U6A2I2_9POAL	198	17565	22	2	8	1	46.9
6	A0A1B2LQD6	Avena alpha amylase trypsin inhibitor-2 n=1 Tax=Avena sativa TaxID=4498 RepID=A0A1B2LQD6_AVESA	191	17022	7	3	3	3	37.6
7	I2E0Z7	Vromindoline n=2 Tax=Avena TaxID=4496 RepID=I2E0Z7_9POAL	172	17338	7	3	4	2	31.3
8	L0L5H3	Prolamin n=1 Tax=Avena sativa TaxID=4498 RepID=L0L5H3_AVESA	78	20939	2	1	1	1	4.4
9	W0NPM4	Vromindoline VIN3 n=1 Tax=Avena clauda TaxID=83523 RepID=W0NPM4_9POAL	78	16520	8	0	4	0	32.9
10	A0A1B2LQB5	Avena alpha amylase trypsin inhibitor n=1 Tax=Avena maroccana TaxID=84388 RepID=A0A1B2LQB5_9POAL	77	16708	5	1	4	1	33.3
11	A0A1H3G322	Riboflavin biosynthesis protein RibD n=1 Tax=Eubacterium barkeri TaxID=1528 RepID=A0A1H3G322_EUBBA	61	39297	1	1	1	1	1.9
