## Supplementary Data C_ RT-qPCR gene sequence.xlsx for "Dietary Exposure to Purified Gliadins and Avenins: Effects on Intestinal and Immune Responses in BALB/c Mice"

### Sheet: List1
Gen e	Primer	Sequence
HPRT	F	CTTCCTCCTCAGACCGCTTTTTG
	R	CCTGGTTCATCATCGCTAATCACG
TBP1	F	CACGGACAACTGCGTTGATTTTC
	R	TGTTCTTCACTCTTGGCTCCTGT
GAPDH	F	TCGGGCCACGCTAATCTCATTT
	R	GCCAAATCCGTTCACACCGAC
TNFa	F	CCTCACACTCACAAACCACCAAG
	R	GGTTGTCTTTGAGATCCATGCCG
IL17A	F	ATCTGTGTCTCTGATGCTGTTGC
	R	ACATTCTGGAGGAAGTCCTTGGC
IFNg	F	AGCTCTTCCTCATGGCTGTTTCT
	R	TCCTTTTGCCAGTTCCTCCAGAT
IL1b	F	GCCACCTTTTGACAGTGATGAGA
	R	GAAGCTCTTGTTGATGTGCTGCT
IL2	F	TCCCCAGGATGCTCACCTTCA
	R	GATCTTTCAATTCTGTGGCCTGCT
IL13	F	GGAGCTGAGCAACATCACACAAG
	R	CCAGGGCTACACAGAACCCG
IL15	F	CAGAGAGGTCAGGAAAGAATCCAC
	R	CTCACCAGCAAGGACCATGAAGA
IL21	F	CTCCACAAGATGTAAAGGGGCA
	R	GTTTCCAGGGTTTGATGGCTTGA
IL10	F	GCTGTCATCGATTTCTCCCCTGT
	R	GACACCTTGGTCTTGGAGCTTAT
